# Genomic analysis reveals the interplay between ABA-GA in determining dormancy duration in groundnut

**DOI:** 10.1101/2025.06.20.660118

**Authors:** D. Khaja Mohinuddin, Sunil S. Gangurde, Hasan Khan, Deekshitha Bomireddy, Vinay Sharma, Priya Shah, U. Nikhil Sagar, Namita Dube, Ramachandran Senthil, B.V. Tembhurne, V. Hanumanth Nayak, A. Amaregouda, Kisan Babu, Kuldeep Singh, Pasupuleti Janila, Baozhu Guo, Boshou Liao, Rajeev K. Varshney, Manish K. Pandey

## Abstract

Groundnut is an important leguminous crop however; its productivity and seed quality are frequently reduced due to lack of fresh seed dormancy (FSD). To address this challenge, a mini-core collection of 184 accessions was phenotyped to identify donors in each agronomic type, in addition to analysing data on whole genome re-sequencing and multi-season phenotypic evaluations to identify stable marker-trait associations (MTAs) associated with FSD. Phenotypic analysis revealed substantial variability in dormancy durations, with days to 50% germination (DFG) ranging from 1 to 30 days. Multi-locus genome-wide association studies (ML-GWAS) identified 27 MTAs in individual seasons and 12 MTAs in pooled seasons data, respectively. Key candidate genes identified included *Cytochrome P450 superfamily proteins, protein kinase superfamily proteins,* and *MYB transcription factors* involved in the Abscisic acid (ABA) pathway, as well as *F-box interaction domain proteins, ATP-binding ABC transporters,* associated with the Gibberellic acid (GA) pathway. SNP-based KASP (Kompetitive Allele-Specific Polymerase chain reaction) markers for 12 SNPs were developed and validated, of these 6 markers (snpAH00577, snpAH00580, snpAH00582, snpAH00585, snpAH00586 and snpAH00588) showed polymorphism between dormant and non-dormant lines. Incorporating favourable dormant alleles into breeding strategies could enable the development of high-yielding cultivars with a dormancy period of 2-3 weeks.
