## Supplementary tables (S1-S8) and supplementary figures (S1-S3) for "Genomic analysis reveals the interplay between ABA-GA in determining dormancy duration in groundnut": Supplementary Tables.xlsx

### Sheet: S1
Table S1: Phenotyping data of mini-core accessions on days to 50% germination during four seasons
SNo.	Accession	Post-rainy 2020-2021	Rainy 2021	Rainy 2022	Post-rainy 2022_2023
1	ICG36	7	6	1	NaN
2	ICG76	NaN	NaN	30	30
3	ICG81	2	2	1	5
4	ICG111	NaN	NaN	30	30
5	ICG115	1	1	1	4
6	ICG118	30	NaN	30	30
7	ICG163	30	30	30	30
8	ICG188	17	NaN	1	10
9	ICG297	2	2	1	9
10	ICG332	1	2	1	3
11	ICG334	2	2	2	4
12	ICG397	2	2	1	3
13	ICG434	4	3	3	6
14	ICG442	5	4	2	5
15	ICG513	30	30	30	30
16	ICG532	7	9	30	30
17	ICG721	30	30	30	30
18	ICG862	NaN	30	30	30
19	ICG875	30	30	30	30
20	ICG928	23	25	30	30
21	ICG1137	3	3	3	7
22	ICG1142	3	NaN	2	4
23	ICG1274	3	2	1	6
24	ICG1399	2	1	2	3
25	ICG1415	5	4	3	5
26	ICG1519	5	5	2	5
27	ICG1668	NaN	NaN	30	30
28	ICG1711	6	7	2	4
29	ICG1973	4	3	5	6
30	ICG2019	2	2	7	5
31	ICG2106	5	4	3	7
32	ICG2381	30	30	30	30
33	ICG2511	NaN	NaN	30	30
34	ICG2772	30	30	30	30
35	ICG2773	NaN	NaN	30	30
36	ICG2777	30	30	30	30
37	ICG2857	30	30	30	30
38	ICG2925	14	17	30	26
39	ICG3027	21	22	30	30
40	ICG3053	NaN	NaN	30	30
41	ICG3102	NaN	NaN	1	6
42	ICG3240	4	3	6	6
43	ICG3343	2	3	1	5
44	ICG3421	6	5	2	3
45	ICG3584	4	4	1	6
46	ICG3673	NaN	2	1	4
47	ICG3681	4	NaN	1	4
48	ICG3746	3	3	1	3
49	ICG3775	2	3	3	6
50	ICG3992	30	30	30	30
51	ICG4156	30	30	30	30
52	ICG4343	30	30	30	18
53	ICG4389	30	30	30	30
54	ICG4412	25	NaN	30	30
55	ICG4527	30	30	16	30
56	ICG4538	NaN	NaN	16	30
57	ICG4543	2	2	1	5
58	ICG4598	30	30	30	30
59	ICG4670	NaN	NaN	1	2
60	ICG4684	5	7	6	7
61	ICG4729	2	3	2	5
62	ICG4746	NaN	30	30	30
63	ICG4750	1	1	2	5
64	ICG4911	6	7	5	8
65	ICG4955	1	2	1	5
66	ICG4998	NaN	30	30	30
67	ICG5016	NaN	30	30	30
68	ICG5051	NaN	30	30	30
69	ICG5195	4	5	2	6
70	ICG5221	1	1	5	5
71	ICG5236	3	3	1	8
72	ICG5286	30	30	30	30
73	ICG5327	30	30	30	30
74	ICG5475	6	4	2	5
75	ICG5494	1	2	5	8
76	ICG5609	1	1	1	3
77	ICG5662	30	30	30	30
78	ICG5663	30	30	30	30
79	ICG5745	NaN	NaN	30	30
80	ICG5779	3	NaN	2	6
81	ICG5827	17	22	30	23
82	ICG5891	NaN	NaN	30	30
83	ICG6022	NaN	NaN	10	5
84	ICG6057	12	NaN	30	30
85	ICG6201	4	3	5	7
86	ICG6263	2	2	3	5
87	ICG6375	1	1	1	3
88	ICG6402	3	3	8	2
89	ICG6407	3	NaN	1	12
90	ICG6646	NaN	NaN	2	2
91	ICG6654	NaN	NaN	30	30
92	ICG6667	NaN	NaN	30	30
93	ICG6703	5	8	7	5
94	ICG6766	30	30	30	30
95	ICG6813	30	30	30	16
96	ICG6888	2	2	1	9
97	ICG6892	1	NaN	1	3
98	ICG6913	30	30	3	30
99	ICG6993	4	NaN	30	30
100	ICG7000	NaN	NaN	30	22
101	ICG7153	NaN	NaN	30	16
102	ICG7181	2	2	2	4
103	ICG7190	3	3	2	7
104	ICG7243	NaN	NaN	30	30
105	ICG7906	4	3	3	9
106	ICG7963	2	1	2	5
107	ICG7969	2	2	3	8
108	ICG8083	2	NaN	4	4
109	ICG8106	3	3	1	4
110	ICG8285	30	30	30	30
111	ICG8490	30	30	30	30
112	ICG8517	1	NaN	3	4
113	ICG8567	4	NaN	1	6
114	ICG8760	NaN	NaN	30	30
115	ICG9037	30	30	30	NaN
116	ICG9157	NaN	NaN	3	12
117	ICG9249	NaN	NaN	2	6
118	ICG9315	10	11	1	5
119	ICG9418	1	NaN	1	5
120	ICG9507	3	3	2	12
121	ICG9666	30	30	30	30
122	ICG9777	30	30	30	30
123	ICG9809	1	NaN	16	25
124	ICG9842	30	30	30	30
125	ICG9905	30	30	30	30
126	ICG9961	30	30	30	30
127	ICG10036	NaN	NaN	7	12
128	ICG10092	1	1	1	3
129	ICG10185	30	30	30	30
130	ICG10384	NaN	NaN	2	6
131	ICG10474	1	2	1	5
132	ICG10479	30	30	30	30
133	ICG10554	1	NaN	NaN	2
134	ICG10566	4	4	1	3
135	ICG10890	5	NaN	1	6
136	ICG11088	5	5	1	3
137	ICG11109	30	30	30	3
138	ICG11144	1	1	1	4
139	ICG11219	30	30	30	30
140	ICG11249	2	2	2	8
141	ICG11322	30	30	30	23
142	ICG11426	30	30	3	18
143	ICG11457	30	30	23	30
144	ICG11515	2	4	2	5
145	ICG11651	2	2	2	2
146	ICG11687	12	11	3	13
147	ICG11855	22	24	30	30
148	ICG11862	30	30	30	30
149	ICG12000	30	30	30	30
150	ICG12189	3	2	8	18
151	ICG12276	NaN	NaN	30	30
152	ICG12370	25	24	30	30
153	ICG12625	4	3	NaN	4
154	ICG12672	NaN	NaN	29	30
155	ICG12682	4	5	2	10
156	ICG12697	3	3	1	3
157	ICG12879	10	12	7	19
158	ICG12921	15	15	16	16
159	ICG12988	3	NaN	17	30
160	ICG13099	30	30	30	30
161	ICG13491	1	NaN	2	6
162	ICG13603	5	4	1	9
163	ICG13723	30	30	30	NaN
164	ICG13787	30	30	30	9
165	ICG13856	1	NaN	1	4
166	ICG13858	NaN	NaN	2	8
167	ICG13982	2	3	1	8
168	ICG14008	2	NaN	30	30
169	ICG14106	30	30	2	2
170	ICG14118	6	4	1	6
171	ICG14127	3	2	1	7
172	ICG14466	30	30	30	30
173	ICG14475	NaN	NaN	30	30
174	ICG14482	30	30	30	30
175	ICG14523	30	30	30	30
176	ICG14630	1	NaN	1	6
177	ICG14705	30	30	16	18
178	ICG14710	1	1	16	3
179	ICG14985	NaN	NaN	1	15
180	ICG15042	3	NaN	30	2
181	ICG15190	30	30	30	30
182	ICG15287	3	NaN	2	4
183	ICG15309	1	2	1	2
184	ICG15419	15	18	30	2

### Sheet: S2
Table S2: Marker trait associations identified with candidate genes for groundnut fresh seed dormancy through genome wide associations study for Pooled season results
SNP	Type of variant	Chr. No	Position	Allele (Ref)	Alleles (Alt)	P value	SNP effect	Models	PVE (%)	Gene ID	Annotations
Pooled Rainy
S5_14439200	Upstream	5	14439200	A	T	6.21e-12	-3.55361	BLINK, CMLM, FarmCPU	19.73	HLX2RH	zinc finger MYM-type protein
S5_95779759	Intergenic	5	95779759	G	A	1.15e-07	-8.03872	CMLM	16.35	J8ADIH	proteasome subunit beta type-7-A protein
										UB3QJP	CTV.20
S8_17840995	Downstream	8	17840995	T	C	1.45e-07	5.9409	CMLM	10.18	NRZN5K	calcium-transporting ATPase
S13_18020146	Intergenic	13	18020146	G	T	2.05e-10	-5.83984	MLMM	25.47	VK2HD8	homeobox-leucine zipper protein
										TA4VKK	RING-box protein
S15_38301179	Intergenic	15	38301179	G	A	5.48e-08	4.97634	CMLM,MLMM	22.51	A1GEBB	Ribosomal protein
										GD66SW	5-formyltetrahydrofolate cyclo-ligase
S20_ 126576288	Upstream	20	126576288	T	C	4.55e-17	7.25604	BLINK, CMLM, MLMM, FarmCPU	64.9	PI0JM6	uncharacterized protein [Glycine max]
Pooled post rainy
S4_30511233	Downstream	4	30511233	C	T	1.42e-07	-1.65339	FarmCPU	0	1CL3Z3	Unknown protein
S5_35455668	Intergenic	5	35455668	A	G	1.54e-09	-4.7345	BLINK, CMLM, FarmCPU	71.94	GRNJ5W	histone deacetylase
										8M1QUZ	EPIDERMAL PATTERNING FACTOR-like protein
S5_14439200	Upstream	5	14439200	A	T	1.4e-10	-5.44442	CMLM, MLMM	28.85	HLX2RH	zinc finger MYM-type protein
S13_19734986	Upstream	13	19734986	C	T	2.95e-09	-2.93581	FarmCPU	0	YHR3P6	50S ribosomal protein
S15_68637668	Intergenic	15	68637668	G	T	4.82e-19	-6.19825	FarmCPU	6.04	12DG6R	ninja-family protein mc410; (Ninja)
										IG89BU	Target of Myb protein
S20_126576288	Upstream	20	126576288	T	C	6.89e-08	7.80428	MLMM, CMLM	59.15	PI0JM6	uncharacterized protein

### Sheet: S3
Table S3: Total genes identified from the genomic regions associated with fresh seed dormancy using GWAS models form individual seasons
Post Rainy 20-21
SNP	Chromosome	start	end	Gene ID	Description
S4_90180304	Arahy.A04	90202777	90210606	D3VYYS	isochorismate synthase 2			salicylic acid can inhibit the activity of catalase. Reduction of catalase activity leading to increased hydrogen peroxide that can improve some seeds germination. It is possible that SA stimulates the seed germination via bio-synthesis of gibberellic acid and acts as thermogene inducers (Shah, 2003).
S5_14439200	Arahy.A05	14437972	14438807	HLX2RH	zinc finger MYM-type protein 1-like
S5_25536212	Arahy.A05	25511384	25513954	83PW9L	multiple C2 and transmembrane domain-containing protein 1-like
	Arahy.A05	25542055	25548236	DLDD1G	DUF247 domain protein
	Arahy.A05	25606024	25610438	N4VW2L	5-formyltetrahydrofolate cyclo-ligase
	Arahy.A05	25465189	25470162	Q1NA6L	disease resistance protein (TIR-NBS-LRR class), putative
S11_56153560	Arahy.A11	56120720	56122248	2D5YI2	transmembrane protein 18-like
	Arahy.A11	56098795	56103551	UIE2A5	pfkB-like carbohydrate kinase family protein
S20_141972519	Arahy.A20	141951483	141957891	08738Y	Cytochrome P450 superfamily protein
	Arahy.A20	141893944	141895302	2866YZ	unknown protein
	Arahy.A20	141921909	141923593	2RRB6I	stress up-regulated Nod 19 protein
	Arahy.A20	142021646	142026067	4IV72F	disease resistance protein (TIR-NBS-LRR class)
	Arahy.A20	141931605	141932971	668WW2	uncharacterized protein LOC100306553
	Arahy.A20	142031864	142035610	73V7U9	phosphopantothenoylcysteine decarboxylase subunit SIS2-like
	Arahy.A20	142001315	142010423	8DF3UX	receptor-like protein kinase 1
	Arahy.A20	141939365	141939856	CMHR7B	Unknown protein
	Arahy.A20	141910398	141915179	E0LNSJ	uncharacterized protein LOC100812174 isoform X7
	Arahy.A20	141896057	141901661	F6IBWZ	bifunctional purine biosynthesis protein purH-like
	Arahy.A20	142010732	142019687	I266YZ	CST complex subunit CTC1-like isoform X1
	Arahy.A20	141943903	141946934	IHG9S1	ATP-dependent RNA helicase, putative
	Arahy.A20	141925836	141930585	K5F1ZR	GPI mannosyltransferase
	Arahy.A20	141939448	141939882	MC6BAJ	Unknown protein
	Arahy.A20	142026437	142030923	P73KK2	protein arginine methyltransferase 3
	Arahy.A20	141917933	141921891	SBUN5C	transcription factor IIB
	Arahy.A20	141923070	141926399	TU3N71	Pentatricopeptide repeat (PPR) superfamily protein
	Arahy.A20	142036622	142042561	YC6VBU	TGACG-sequence-specific DNA-binding protein TGA-2.1-like isoform X2
	Arahy.A20	141933579	141937546	ZTB6Z9	Tho complex subunit 7/Mft1p
Rainy 2021
S4_104262336	Arahy.A04	104188191	104189651	67XQRG	Plastid-lipid associated protein PAP / fibrillin family protein
	Arahy.A04	104223715	104228612	9E66QM	Carbamoyl-phosphate synthase small chain n=2 Tax=Roseiflexus RepID=A5V0J6_ROSS1
	Arahy.A04	104234977	104239542	R13DG3	Autophagy-related protein 13; IPR018731 (Autophagy-related protein 13)
S5_25536212	Arahy.A05	25511384	25513954	83PW9L	multiple C2 and transmembrane domain-containing protein 1-like
	Arahy.A05	25542055	25548236	DLDD1G	DUF247 domain protein
	Arahy.A05	25606024	25610438	N4VW2L	5-formyltetrahydrofolate cyclo-ligase
	Arahy.A05	25465189	25470162	Q1NA6L	disease resistance protein (TIR-NBS-LRR class), putative
S5_14439200	Arahy.A05	14437972	14438807	HLX2RH	zinc finger MYM-type protein 1-like
S14_27702154	Arahy.A14	27742552	27747155	4E3UXJ	uncharacterized protein LOC100776480 isoform X3
	Arahy.A14	27724925	27728698	KM341F	metaxin-related
S14_127271353	Arahy.A14	127327519	127330143	0IXS7Z	GATA type zinc finger transcription factor family protein; IPR001781 (Zinc finger, LIM-type); GO:0008270 (zinc ion binding)			The GATA transcription factor was initially identified as a protein interacting with conserved WGATAR (W = T or A, R = G or A), characterized by a highly conserved type IV zinc finger motif composed of CX2CX17–20CX2C and followed by a basic region (Reyes et al., 2004). GATA are widespread in eukaryotes, which play multiple roles in the regulation of plant biological processes (Naito et al., 2007,…
	Arahy.A14	127357774	127361445	2BK3KU	myb transcription factor; IPR009057 (Homeodomain-like); GO:0003677 (DNA binding), GO:0003682 (chromatin binding)
	Arahy.A14	127277385	127294783	864M36	phosphoenolpyruvate carboxykinase 1
	Arahy.A14	127352916	127355635	FT21TK	Remorin family protein			Remorin (REMs) are plant-specific and plasma membrane-associated proteins that play an essential role in the growth and development of plants and adaptations to adverse environments.
	Arahy.A14	127311136	127315229	L81EPG	Serine/threonine-protein kinase Rio1
	Arahy.A14	127332245	127336983	RWH2RP	DEAD-box ATP-dependent RNA helicase
	Arahy.A14	127347509	127350004	S47HJ5	myosin-9-like
S18_125224726	Arahy.A18	125176872	125180430	63RFF5	ADP/ATP carrier 1
	Arahy.A18	125135563	125142205	BBR3FV	RING finger protein 38-like
	Arahy.A18	125307862	125311295	HIY6S0	makorin RING-zinc-finger protein
	Arahy.A18	125291222	125293615	R2V6SE	dihydroflavonol 4-reductase
	Arahy.A18	125289458	125290364	V37GBM	Nodule Cysteine-Rich (NCR) secreted peptide
	Arahy.A18	125199770	125201970	X8VDXZ	transcription initiation factor TFIID subunit 8-like
	Arahy.A18	125258494	125264133	XQA4CG	Unknown protein
S19_32252142	Arahy.A19	32310942	32322248	06RU3W	lon protease 1			Lon1 function is adequately characterized being involved in mitochondrial biogenesis, modulating carbon metabolism, oxidative phosphorylation and energy supply, all prerequisites for seed germination and seedling establishment. Lon is not a stand-alone proteolytic machine in plant organelles.
	Arahy.A19	32201213	32204100	7983KJ	uncharacterized protein LOC100810395 isoform X1
	Arahy.A19	32253735	32258209	T0MTDZ	dolichol-phosphate mannosyltransferase
	Arahy.A19	32156886	32163813	ZB9T5X	basic helix-loop-helix (bHLH) DNA-binding superfamily protein			bHLH transcription factors also participate in the regulation of normal plant growth and development, such as flower morphogenesis, seed germination, stomatal cell differentiation, guard cell formation and abiotic stress responses (Li et al., 2006; Toledo-Ortiz, Huq, & Quail, 2003; Zhu et al., 2017).
S20_ 126576288	Arahy.A20	126638562	126641510	BV5KXL	sugar porter (SP) family MFS transporter
	Arahy.A20	126511567	126514386	C28NU7	26S proteasome non-ATPase regulatory subunit-like protein			The proteasome subunit beta type-7-A protein plays a role in seed dormancy alleviation by decreasing carbonylation levels during after-ripening, potentially regulating protein turnover for germination.
	Arahy.A20	126569574	126572738	PI0JM6	uncharacterized protein LOC100795131
	Arahy.A20	126527944	126528247	XFU5ID	mediator of RNA polymerase II transcription subunit 16
S20_131946423	Arahy.A20	132015651	132017705	40MJVR	Pathogenesis-related thaumatin superfamily protein
	Arahy.A20	131870933	131880508	7JQX15	glucose-6-phosphate isomerase
	Arahy.A20	132027206	132028036	CJ8RYC	protein LONGIFOLIA 1-like
	Arahy.A20	131948529	131951194	E1G8VG	CLAVATA3/ESR (CLE)-related protein 25-like
	Arahy.A20	132025629	132027182	K9CWE8	uncharacterized protein LOC100812449 isoform X1
	Arahy.A20	131865692	131870526	KN857F	uncharacterized protein LOC102665456 isoform X2
	Arahy.A20	131991213	131992917	S1DRQT	MYB transcription factor MYB64
	Arahy.A20	131971800	131975105	SG2R2U	uncharacterized protein LOC102664360
	Arahy.A20	131999071	132002851	TP5DYC	Iron ion binding / oxidoreductase/ oxidoreductase protein n=1 Tax=Genlisea aurea RepID=S8C9J7_9LAMI
	Arahy.A20	131984878	131988266	UU53Z1	uncharacterized protein LOC100797844 isoform X3
	Arahy.A20	131953511	131958032	X2C98S	RNA methyltransferase, RsmD family n=3 Tax=Clostridium RepID=D3ALW4_9CLOT
Rainy 2022
S3_142676829	Arahy.A03	142695621	142698870	0LH6ZS	mediator of RNA polymerase II transcription subunit 10									end	Gene Identifier	Gene discription
	Arahy.A03	142635741	142639495	2NR2PL	small ubiquitin-like modifier 2			SUMO enables plants to adapt and control growth in response to environmental changes, even without GA involvement. This suggests that SUMO might be crucial in scenarios where plants need to prioritize survival over growth under adverse conditions, such as during seed dormancy or stress. In summary, SUMO offers plants an alternative mechanism to regulate growth and seed germination, allowing flexi…
	Arahy.A03	142693664	142695091	6K70BV	Bifunctional inhibitor/lipid-transfer protein/seed storage 2S albumin superfamily protein
	Arahy.A03	142699951	142702212	6YF7SG	Protein of unknown function, DUF538
	Arahy.A03	142597632	142606425	7DTN51	methyltransferase-like protein 13-like
	Arahy.A03	142651370	142653835	A89EQ4	FBD-associated F-box protein
	Arahy.A03	142674611	142676187	AH38KH	glucan endo-1,3-beta-glucosidase-like protein 2-like			β-1,3-Glucanase (βGlu) expression in seeds plays important roles in the regulation of seed germination, dormancy and in the defence against seed pathogens.
	Arahy.A03	142660154	142665433	AI5VH5	ubiquitin-associated (UBA)/TS-N domain-containing protein			SUMO enables plants to adapt and control growth in response to environmental changes, even without GA involvement. This suggests that SUMO might be crucial in scenarios where plants need to prioritize survival over growth under adverse conditions, such as during seed dormancy or stress. In summary, SUMO offers plants an alternative mechanism to regulate growth and seed germination, allowing flexi…
	Arahy.A03	142735121	142737425	FL4TQK	Lipase/lipooxygenase, PLAT/LH2 family protein			In the seeds, LOX plays a crucial role in germination. LOX can act as a storage protein and can help to degrade the stored lipid bodies. The germinating seedlings of mung bean (Vigna radiata) possess high LOX activity; hence, these seedlings exploit as hydroperoxide lyase (HPL) enzymes.
	Arahy.A03	142625141	142628457	GXV5N1	actin-related protein 2/3 complex subunit 4			The level of j?-galactosidase activity in the cotyledons of some seeds also increases during seed germination [4,10-121 and decreases in others
	Arahy.A03	142629008	142634066	IA90BR	Rab GTPase activator
	Arahy.A03	142609796	142620433	ICL3YR	histidine kinase-, DNA gyrase B
	Arahy.A03	142665884	142668892	IHT531	glucan endo-1,3-beta-glucosidase-like protein 3-like
	Arahy.A03	142586483	142598897	JMZ2BK	beta galactosidase 9			The purpose of this study was to explore the relationship between β-galactosidase and rice seed germination. Exogenous β-galactosidase (1 U) facilitated germination while abscisic acid (ABA) delayed germination. Histo- chemical staining and spectrophotometry revealed that the activity of endogenous β-galactosidase increased gradually during germination. 1 μM ABA and GA4+7 could, respectively, inh…
	Arahy.A03	142728501	142734868	SQM4K2	serine/threonine protein phosphatase 2A; IPR004843 (Phosphoesterase domain); GO:0016787 (hydrolase activity)
	Arahy.A03	142716133	142722067	YKX5UN	Pentatricopeptide repeat (PPR) superfamily protein
S4_98048339	Arahy.A04	98141957	98147353	083TJ3	vacuolar cation/proton exchanger 3
	Arahy.A04	98076198	98082118	E3UQN0	Oxidoreductase/ zinc ion binding protein n=1 Tax=Arabidopsis lyrata subsp. lyrata RepID=D7KS65_ARALL
	Arahy.A04	98061234	98065017	JQ72AY	alcohol dehydrogenase 1			Alcohol dehydrogenase (ADH) is an enzyme that plays a central role in the anaerobic metabolism of plants. In herbaceous and woody plants, ADH activity occurs in root apices and in germinating seeds.
	Arahy.A04	98082098	98086048	QVT6SX	mitochondrial substrate carrier family protein B-like
S5_9570817	Arahy.A05	9582332	9584207	0K456L	Cytochrome P450 superfamily protein
	Arahy.A05	9652817	9654786	4XN1LL	Unknown protein
	Arahy.A05	9662961	9665596	63Y2CR	PQ-loop repeat family protein / transmembrane family protein
	Arahy.A05	9645513	9645815	B7TVVM	glucan endo-1,3-beta-glucosidase 8-like
	Arahy.A05	9650254	9652354	DA2DAM	Pseudouridine synthase family protein
	Arahy.A05	9616465	9618101	JFM04T	Pectate lyase family protein
	Arahy.A05	9619508	9620080	Q75YW2	probable calcium-binding protein CML41-like			Of all minerals, Ca2+ is required in large amounts in initial stages of germination (Khan et al., 2010).
	Arahy.A05	9587483	9592263	S9YJAQ	ATP binding/protein serine/threonine kinase
	Arahy.A05	9587654	9589441	VID2UW	receptor kinase 1
S5_88008131	Arahy.A05	88081943	88084690	1JVL6D	eukaryotic translation initiation factor 6-like protein
	Arahy.A05	88031218	88033817	3X1GMP	NAC domain containing protein 89
	Arahy.A05	87976694	87978686	83A3G6	NAC domain containing protein 60
	Arahy.A05	87926369	87930724	9PS12T	phosphatidylinositol 4-kinase beta 1-like
	Arahy.A05	88104782	88106254	D18I3M	B3 domain-containing transcription factor VRN1-like isoform X3
	Arahy.A05	88077492	88081891	VV88U6	T-complex protein 1 subunit gamma-like
	Arahy.A05	87911752	87912423	Y9T4DZ	Unknown protein
S13_10515312	Arahy.A13	10550681	10560801	03J21L	Urb2/Npa2 family protein
	Arahy.A13	10543946	10544580	11KM4W	Plasma membrane aluminum transporter n=1 Tax=Hydrangea macrophylla RepID=K0ITY9_HYDMC
	Arahy.A13	10573344	10577867	D4DNRS	ER lumen protein retaining receptor family protein
	Arahy.A13	10607010	10607809	DYJ3MK	major intrinsic protein (MIP) family transporter
	Arahy.A13	10545197	10546760	FV6FD4	Unknown protein
	Arahy.A13	10576236	10577888	I2U0MI	chalcone synthase-like
	Arahy.A13	10546014	10549133	QX7D3T	uncharacterized protein LOC100813444 isoform X3
	Arahy.A13	10610250	10610588	TT6YYD	Unknown protein
S13_12248549	Arahy.A13	12343339	12346734	05KU3X	phytochelatin synthase 2
	Arahy.A13	12287117	12291699	0CRJ7F	interactor of constitutive active ROPs 2, chloroplastic-like isoform X8
	Arahy.A13	12244849	12247624	0SD0YX	cation/H+ exchanger 19
	Arahy.A13	12275066	12277622	1X4EZ2	MYB transcription factor MYB64
	Arahy.A13	12177527	12180289	7Y2UCU	disease resistance protein
	Arahy.A13	12308714	12313522	8Q7Z1Z	pfkB-like carbohydrate kinase family protein
	Arahy.A13	12252165	12253555	9B2XEY	S-norcoclaurine synthase-like protein
	Arahy.A13	12299208	12305725	D33ADG	impaired sucrose induction protein, putative			The article explores how abscisic acid (ABA) signaling influences sugar-induced starch biosynthesis and plant development, especially during germination. The isi3 and isi4 mutants discussed in the paper are involved in ABA signaling, revealing that ABA enhances sugar-induced expression of the ApL3 gene, which is crucial for starch biosynthesis in Arabidopsis. It was found that isi3 is allelic to …
	Arahy.A13	12160885	12164092	H66Y7T	receptor-like protein kinase 2
	Arahy.A13	12198115	12200323	K3S5GW	import inner membrane translocase subunit TIM22
	Arahy.A13	12203496	12207629	Q8NRQP	heat shock transcription factor A2			The actions of heat shock proteins (HSP) may be one of the mechanisms that plants use to survive unfavorable conditions during the bud dormancy stage. More specifically, HSP have chaperone activity that maintain proteins in their functional conformation and thereby prevent the degradation of proteins exposed to cold stress. Small HSPs (sHSPs) function as membrane stabilizers and reactive oxygen s…
	Arahy.A13	12190633	12193011	QP3UDD	disease resistance protein
	Arahy.A13	12193966	12196565	R4FJIU	target of Myb protein 1-like isoform X6
	Arahy.A13	12296741	12298712	U0IDC3	unknown protein
	Arahy.A13	12241019	12244668	UL380H	Acyl-CoA N-acyltransferases (NAT) superfamily protein
	Arahy.A13	12311882	12315820	X4HTYC	zinc finger CCCH domain-containing protein 16 isoform X2
	Arahy.A13	12200342	12202612	XIEE6H	RNA-binding (RRM/RBD/RNP motifs) family protein
S20_ 126576288	Arahy.A20	126638562	126641510	BV5KXL	sugar porter (SP) family MFS transporter
	Arahy.A20	126511567	126514386	C28NU7	26S proteasome non-ATPase regulatory subunit-like protein
	Arahy.A20	126569574	126572738	PI0JM6	uncharacterized protein LOC100795131
	Arahy.A20	126527944	126528247	XFU5ID	mediator of RNA polymerase II transcription subunit 16
Post Rainy 22-23										start	end	Gene Identifier	Gene discription
S5_26459808	Arahy.A05	26478602	26481117	1ITW6E	zinc finger MYM-type protein 1-like
	Arahy.A05	26548396	26552828	7RM2L3	microtubule-associated protein TORTIFOLIA1-like isoform X3
S15_135933419	Arahy.A15	136006555	136006931	2IZ7JH	Zinc knuckle family protein
	Arahy.A15	135882681	135889584	7GE2FQ	uncharacterized protein At4g15970-like isoform X1
	Arahy.A15	135963455	135967665	CLNG3D	ATP binding microtubule motor family protein
	Arahy.A15	136006999	136008723	FHGQ5B	Zinc knuckle family protein
	Arahy.A15	135934885	135935376	JJ8FJQ	choline kinase 1			Choline kinase catalyzes the initial reaction step of choline metabolism that produces phosphocholine, a prerequisite for the biosynthesis of a primary phospholipid phosphatidylcholine. However, the primary choline kinase and its role in plant growth remained elusive in seed plants.
	Arahy.A15	135863830	135865845	KQQ1NB	uncharacterized protein At4g15970-like isoform X1
	Arahy.A15	135969976	135971362	LBD54W	uncharacterized protein At4g15970-like isoform X2
	Arahy.A15	136015875	136022945	TV59XI	uncharacterized protein At4g15970-like isoform X1
S20_ 126576288	Arahy.A20	126638562	126641510	BV5KXL	sugar porter (SP) family MFS transporter
	Arahy.A20	126511567	126514386	C28NU7	26S proteasome non-ATPase regulatory subunit-like protein
	Arahy.A20	126569574	126572738	PI0JM6	uncharacterized protein LOC100795131
	Arahy.A20	126527944	126528247	XFU5ID	mediator of RNA polymerase II transcription subunit 16
						149

### Sheet: S4
Table S4: Candidate genes identified from the genomic regions associated with fresh seed dormancy using GWAS models form individual seasons
Post Rainy 20-21
SNP	Chromosome	start	end	Gene ID	Description	Authors	DOI
S4_90180304	Arahy.A04	90202777	90210606	D3VYYS	isochorismate synthase 2	Shah, 2003; Sangmin Lee et al., 2010; Aixia Li et al., 2022	https://doi.org/10.1016/S1369-5266(03)00058-X; https://doi.org/10.1111/j.1469-8137.2010.03378.x; 10.3389/fpls.2022.878076
S5_14439200	Arahy.A05	14437972	14438807	HLX2RH	zinc finger MYM-type protein 1-like	Han et al., 2022	https://doi.org/10.3389/fpls.2022.877011
	Arahy.A05	25542055	25548236	DLDD1G	DUF247 domain protein	Waseem et al., 2023	https://doi.org/10.1080/21645698.2021.1962207
	Arahy.A05	25465189	25470162	Q1NA6L	disease resistance protein (TIR-NBS-LRR class), putative	Ravindran et al., 2020	https://doi.org/10.1007/s00299-020-02538-8
S20_141972519	Arahy.A20	141951483	141957891	08738Y	Cytochrome P450 superfamily protein	Kushiro et al., 2004	https://doi.org/10.1038%2Fsj.emboj.7600121
	Arahy.A20	142021646	142026067	4IV72F	disease resistance protein (TIR-NBS-LRR class)	Ravindran et al., 2020	https://doi.org/10.1007/s00299-020-02538-8
	Arahy.A20	142001315	142010423	8DF3UX	receptor-like protein kinase 1	Feng et al., 2014	https://doi.org/10.1007/s11105-014-0718-0
	Arahy.A04	104234977	104239542	R13DG3	Autophagy-related protein 13; IPR018731 (Autophagy-related protein 13)	Cheng et al., 2022 and Iglesias-Fernández et al., 2022	https://doi.org/10.3390/ijms23116236
	Arahy.A05	25542055	25548236	DLDD1G	DUF247 domain protein	Waseem et al., 2023	https://doi.org/10.1080/21645698.2021.1962207
	Arahy.A05	25465189	25470162	Q1NA6L	disease resistance protein (TIR-NBS-LRR class), putative	Ravindran et al., 2020	https://doi.org/10.1007/s00299-020-02538-8
S5_14439200	Arahy.A05	14437972	14438807	HLX2RH	zinc finger MYM-type protein 1-like	Han et al., 2022	https://doi.org/10.3389/fpls.2022.877011
S14_127271353	Arahy.A14	127327519	127330143	0IXS7Z	GATA type zinc finger transcription factor family protein; IPR001781 (Zinc finger, LIM-type); GO:0008270 (zinc ion binding)	Yuqin Wang et al., 2023	https://doi.org/10.1016/j.envexpbot.2022.105191
	Arahy.A14	127357774	127361445	2BK3KU	myb transcription factor; IPR009057 (Homeodomain-like); GO:0003677 (DNA binding), GO:0003682 (chromatin binding)	Lee et al ., 2015	https://doi.org/10.1007/s11103-015-0283-4
	Arahy.A14	127352916	127355635	FT21TK	Remorin family protein	Hui Li et al., 2023	10.3389/fpls.2023.1175153
	Arahy.A14	127311136	127315229	L81EPG	Serine/threonine-protein kinase Rio1	Gosti et al., 1999 & Nemati et al., 2022	https://doi.org/10.1105/tpc.11.10.1897
	Arahy.A14	127332245	127336983	RWH2RP	DEAD-box ATP-dependent RNA helicase	Ru et al., 2021	https://doi.org/10.3389/fpls.2021.797276
	Arahy.A18	125135563	125142205	BBR3FV	RING finger protein 38-like	Han et al., 2022	https://doi.org/10.3389/fpls.2022.877011
	Arahy.A18	125307862	125311295	HIY6S0	makorin RING-zinc-finger protein	Han et al., 2022	https://doi.org/10.3389/fpls.2022.877011
S19_32252142	Arahy.A19	32310942	32322248	06RU3W	lon protease 1	Stamatis Rigas et al., 2014	https://doi.org/10.3389/fpls.2014.00145
	Arahy.A19	32156886	32163813	ZB9T5X	basic helix-loop-helix (bHLH) DNA-binding superfamily protein	Bao-Teng Wang et al., 2019	https://doi.org/10.1016/bs.aambs.2019.09.001
	Arahy.A20	126511567	126514386	C28NU7	26S proteasome non-ATPase regulatory subunit-like protein	Krystyna Oracz et al., 2016	https://doi.org/10.3389/fpls.2016.01128
						Fabian Borghetti et al., 2002	https://doi.org/10.1590/S1677-04202002000200007
S20_131946423	Arahy.A20	132015651	132017705	40MJVR	Pathogenesis-related thaumatin superfamily protein	Iqbal et al., 2020 and Iqbal et al., 2019	https://doi.org/10.3390/genes11091080
	Arahy.A20	131991213	131992917	S1DRQT	MYB transcription factor MYB64	Lee et al ., 2015	https://doi.org/10.1007/s11103-015-0283-4
	Arahy.A20	131953511	131958032	X2C98S	RNA methyltransferase, RsmD family n=3 Tax=Clostridium RepID=D3ALW4_9CLOT	Ben‐Tov et al., 2018	https://doi.org/10.1111/tpj.13871
	Arahy.A03	142635741	142639495	2NR2PL	small ubiquitin-like modifier 2	Lucio Conti et al., 2014	https://doi.org/10.1016/j.devcel.2013.12.004
	Arahy.A03	142651370	142653835	A89EQ4	FBD-associated F-box protein	Yu et al ., 2007	https://doi.org/10.1111/j.1745-7270.2007.00358.x
	Arahy.A03	142674611	142676187	AH38KH	glucan endo-1,3-beta-glucosidase-like protein 2-like	Gerhard Leubner-Metzger, 2007	https://www.cambridge.org/core/journals/seed-science-research/article/abs/functions-and-regulation-of-13glucanases-during-seed-germination-dormancy-release-and-afterripening/4280CBE92E6FE5DA15342CCCCC13EB9E
	Arahy.A03	142660154	142665433	AI5VH5	ubiquitin-associated (UBA)/TS-N domain-containing protein	Lucio Conti et al., 2014	https://doi.org/10.1016/j.devcel.2013.12.004
	Arahy.A03	142735121	142737425	FL4TQK	Lipase/lipooxygenase, PLAT/LH2 family protein	Priyanka Singh et al., 2022	10.3390/plants11070979
						Raveendra Aanangi et al., 2016	10.1007/s13205-016-0427-5
	Arahy.A03	142625141	142628457	GXV5N1	actin-related protein 2/3 complex subunit 4	Tapan K. Biswas, 1985	https://doi.org/10.1016/0031-9422(85)80008-X
	Arahy.A03	142665884	142668892	IHT531	glucan endo-1,3-beta-glucosidase-like protein 3-like	Gerhard Leubner-Metzger, 2007	https://www.cambridge.org/core/journals/seed-science-research/article/abs/functions-and-regulation-of-13glucanases-during-seed-germination-dormancy-release-and-afterripening/4280CBE92E6FE5DA15342CCCCC13EB9E
	Arahy.A03	142586483	142598897	JMZ2BK	beta galactosidase 9	Zhang et al., 2021	https://doi.org/10.15258/sst.2021.49.3.07
	Arahy.A03	142728501	142734868	SQM4K2	serine/threonine protein phosphatase 2A; IPR004843 (Phosphoesterase domain); GO:0016787 (hydrolase activity)	Gosti et al., 1999 & Nemati et al., 2022	https://doi.org/10.1105/tpc.11.10.1897
	Arahy.A03	142716133	142722067	YKX5UN	Pentatricopeptide repeat (PPR) superfamily protein	Jiang et al., 2015	https://doi.org/10.1007/s11103-015-0327-9
	Arahy.A04	98061234	98065017	JQ72AY	alcohol dehydrogenase 1	David E. Harry a, Thomas W. Kimmerer , 1991	https://doi.org/10.1016/0378-1127(91)90130-N
S5_9570817	Arahy.A05	9582332	9584207	0K456L	Cytochrome P450 superfamily protein	Kushiro et al., 2004	https://doi.org/10.1038%2Fsj.emboj.7600121
	Arahy.A05	9645513	9645815	B7TVVM	glucan endo-1,3-beta-glucosidase 8-like	Gerhard Leubner-Metzger, 2007	https://www.cambridge.org/core/journals/seed-science-research/article/abs/functions-and-regulation-of-13glucanases-during-seed-germination-dormancy-release-and-afterripening/4280CBE92E6FE5DA15342CCCCC13EB9E
	Arahy.A05	9619508	9620080	Q75YW2	probable calcium-binding protein CML41-like	Giti Verma et al., 2019	https://doi.org/10.1016/j.jplph.2019.02.009
						Ancy E J Chandran et al., 2024	https://doi.org/10.1093/plphys/kiad651
	Arahy.A05	9587483	9592263	S9YJAQ	ATP binding/protein serine/threonine kinase	Gosti et al., 1999	https://doi.org/10.1105/tpc.11.10.1897
	Arahy.A05	9587654	9589441	VID2UW	receptor kinase 1	Feng et al., 2014	https://doi.org/10.1007/s11105-014-0718-0
	Arahy.A05	88031218	88033817	3X1GMP	NAC domain containing protein 89	Shuang Song et al., 2022	10.1093/jxb/erac232
	Arahy.A05	87976694	87978686	83A3G6	NAC domain containing protein 60	Shuang Song et al., 2022	10.1093/jxb/erac232
	Arahy.A13	12275066	12277622	1X4EZ2	MYB transcription factor MYB64	Lee et al ., 2015	https://doi.org/10.1007/s11103-015-0283-4
	Arahy.A13	12177527	12180289	7Y2UCU	disease resistance protein	Ravindran et al., 2020	https://doi.org/10.1007/s00299-020-02538-8
	Arahy.A13	12299208	12305725	D33ADG	impaired sucrose induction protein, putative	F Rook et al., 2001	10.1046/j.1365-313x.2001.2641043.x
	Arahy.A13	12160885	12164092	H66Y7T	receptor-like protein kinase 2	Feng et al., 2014	https://doi.org/10.1007/s11105-014-0718-0
	Arahy.A13	12198115	12200323	K3S5GW	import inner membrane translocase subunit TIM22	Wang et al., 2014 and Zhang et al., 2023	https://doi.org/10.1104/pp.114.245928
	Arahy.A13	12203496	12207629	Q8NRQP	heat shock transcription factor A2	Yoshihiro Takemura & Fumio Tamura et al., 2016	https://doi.org/10.1007/978-3-319-46340-7_4
	Arahy.A13	12190633	12193011	QP3UDD	disease resistance protein	Ravindran et al., 2020	https://doi.org/10.1007/s00299-020-02538-8
	Arahy.A13	12193966	12196565	R4FJIU	target of Myb protein 1-like isoform X6	Lee et al ., 2015	https://doi.org/10.1007/s11103-015-0283-4
	Arahy.A13	12311882	12315820	X4HTYC	zinc finger CCCH domain-containing protein 16 isoform X2	Kim et al., 2008 & Cheng et al ., 2020	https://doi.org/10.1105/tpc.108.058859
	Arahy.A13	12200342	12202612	XIEE6H	RNA-binding (RRM/RBD/RNP motifs) family protein	Lou et al., 2020	10.3390/ijms21186822
	Arahy.A20	126511567	126514386	C28NU7	26S proteasome non-ATPase regulatory subunit-like protein	Krystyna Oracz et al., 2016	https://doi.org/10.3389/fpls.2016.01128
						Fabian Borghetti et al., 2002	https://doi.org/10.1590/S1677-04202002000200007
S5_26459808	Arahy.A05	26478602	26481117	1ITW6E	zinc finger MYM-type protein 1-like	Han et al., 2022	https://doi.org/10.3389/fpls.2022.877011
	Arahy.A15	135963455	135967665	CLNG3D	ATP binding microtubule motor family protein	Yan et al., 2020	https://doi.org/10.1186/s12915-020-00774-8
	Arahy.A15	135934885	135935376	JJ8FJQ	choline kinase 1	Ying-Chen Lin et al., 2019	https://doi.org/10.1111/nph.15915
	Arahy.A20	126511567	126514386	C28NU7	26S proteasome non-ATPase regulatory subunit-like protein	Krystyna Oracz et al., 2016	https://doi.org/10.3389/fpls.2016.01128
						Fabian Borghetti et al., 2002	https://doi.org/10.1590/S1677-04202002000200007

### Sheet: S5
Table S5: Total genes identified from the genomic regions associated with fresh seed dormancy using GWAS models form pooled seasons
Pooled Rainy
SNP	Chromosome	start	end	Gene ID	Description
S5_14439200	Arahy.A05	14437972	14438807	HLX2RH	zinc finger MYM-type protein 1 like	Han et al., 2022	https://doi.org/10.3389/fpls.2022.877011
S5_95779759	Arahy.A05	95878760	95879124	13XSJR	Ycf1 protein
	Arahy.A05	95748746	95753482	1X3G68	nucleotide-diphospho-sugar transferase domain protein
	Arahy.A05	95871909	95873417	55BQ3X	photosystem II CP47 chlorophyll A apoprotein
	Arahy.A05	95716513	95721371	7ECQ0I	Unknown protein
	Arahy.A05	95801498	95805877	7I5EIZ	uncharacterized protein LOC100776307
	Arahy.A05	95858032	95867745	8B3CAL	ATP-binding ABC transporter	Fedi et al., 2017	https://doi.org/10.1104/pp.16.01556
						Kanai et al., 2010	https://doi.org/10.1111/j.1365-313X.2010.04205.x
					-9713	Dahuja et al., 2021	https://doi.org/10.1111/ppl.13302
						Footitt et al., 2002	https://doi.org/10.1093/emboj/cdf300
						Thanh Ha Thi Do et al., 2018	https://doi.org/10.1016/j.pbi.2017.08.003
	Arahy.A05	95727942	95733021	GKKZ7Q	serpin-ZX-like protein	Thomas H. Roberts et al., 2003	https://doi.org/10.1093/jxb/erg248
	Arahy.A05	95686406	95696105	IN8D84	DNA (cytosine-5-)-methyltransferase family protein	Drosou Victoria et al., 2018	https://doi.org/10.1007/s10725-017-0323-y
	Arahy.A05	95756503	95760263	J8ADIH	proteasome subunit beta type-7-A protein
	Arahy.A05	95877591	95878251	NT5R3P	Ribosomal protein S4	Rocío Soledad Ramos et al., 2020	doi.org/10.3389/fpls.2020.582353
	Arahy.A05	95800311	95801039	UB3QJP	CTV.20 n=1 Tax=Poncirus trifoliata RepID=Q8H6Q8_PONTR
	Arahy.A05	95711256	95715287	VAN7BG	serpin-like protein
	Arahy.A05	95754291	95756517	VH3KGW	Senescence/dehydration-associated protein-related
S8_17840995	Arahy.A08	17859583	17862140	0EU6RV	adiponectin receptor protein 2-like isoform X3
	Arahy.A08	17812239	17815974	0Z5I97	BSD domain-containing protein	Naichong Chen et al., 2020	10.1111/nph.16559
						Naichong Chen et al., 2020	10.1111/nph.16559
						Naichong Chen et al., 2020	10.1111/nph.16559
	Arahy.A08	17801167	17802456	APU27B	phytosulfokine 4 precursor
	Arahy.A08	17914402	17915202	L3I3WK	uncharacterized protein LOC102659758
	Arahy.A08	17907361	17913084	LY0THA	GPN-loop GTPase 2-like isoform X6
	Arahy.A08	17837031	17842145	N7SB2Q	serine carboxypeptidase-like 19	Zhiyong Li et al., 2016	10.1371/journal.pone.0159737
	Arahy.A08	17827053	17829122	NM5DTL	Lecithin:cholesterol acyltransferase family protein
	Arahy.A08	17842330	17857820	NRZN5K	calcium-transporting ATPase	Gosti et al., 1999 & Nemati et al., 2022	https://doi.org/10.1105/tpc.11.10.1897
	Arahy.A08	17808646	17809911	R72E8S	phloem A10-like protein
	Arahy.A08	17880316	17885288	WMJ7PV	vacuolar protein sorting 45
	Arahy.A08	17751698	17753053	Y577NZ	phytosulfokine 4 precursor
	Arahy.A08	17898358	17902226	ZZ9Q5Y	ER membrane protein complex subunit-like protein
S13_18020146	Arahy.A13	17930116	17932298	2PHP7C	APO RNA-binding protein	Xiaofei Xue et al., 2021	https://doi.org/10.1186/s12870-021-02966-y
	Arahy.A13	17932357	17932954	AB69EK	APO RNA-binding protein	Xiaofei Xue et al., 2021	https://doi.org/10.1186/s12870-021-02966-y
	Arahy.A13	17920244	17926038	J818Q8	Unknown protein
	Arahy.A13	18045658	18047005	JLE0C4	uncharacterized protein LOC100786184
	Arahy.A13	18037193	18040066	TA4VKK	RING-box 1	Henk W. M. Hilhorst	https://doi.org/10.1007/978-3-642-12422-8_4
						Akiko Kozaki, 2022	https://doi.org/10.3390/ijms23031876
						Han et al., 2022	https://doi.org/10.3389/fpls.2022.877011
	Arahy.A13	17934161	17944438	VK2HD8	homeobox-leucine zipper protein ANTHOCYANINLESS 2-like isoform X1	Ariel et al. 2007	https://doi.org/10.1105/tpc.7.11.1773
S20_ 126576288	Arahy.A20	126638562	126641510	BV5KXL	sugar porter (SP) family MFS transporter
	Arahy.A20	126511567	126514386	C28NU7	26S proteasome non-ATPase regulatory subunit-like protein	Krystyna Oracz et al., 2016	https://doi.org/10.3389/fpls.2016.01128
						Fabian Borghetti et al., 2002	https://doi.org/10.1590/S1677-04202002000200007
	Arahy.A20	126569574	126572738	PI0JM6	uncharacterized protein LOC100795131
	Arahy.A20	126527944	126528247	XFU5ID	mediator of RNA polymerase II transcription subunit 16
Pooled Post Rainy
S4_30511233	Arahy.A04	30579673	30581450	14DVUV	PHD finger family protein	Naichong Chen et al., 2020	10.1111/nph.16559
						Naichong Chen et al., 2020	10.1111/nph.16559
						Naichong Chen et al., 2020	10.1111/nph.16559
	Arahy.A04	30516181	30516424	1CL3Z3	Unknown protein
	Arahy.A04	30448707	30450771	TJ6H4J	F-box and associated interaction domains-containing protein	Yu et al ., 2007	https://doi.org/10.1111/j.1745-7270.2007.00358.x
	Arahy.A04	30452329	30458176	ZACS09	ATP binding/protein serine/threonine kinase	Gosti et al., 1999	https://doi.org/10.1105/tpc.11.10.1897
S5_35455668	Arahy.A05	35467620	35468316	8M1QUZ	EPIDERMAL PATTERNING FACTOR-like protein 4-like
	Arahy.A05	35400755	35403050	AN6HNQ	uncharacterized protein LOC102663267 isoform X3
	Arahy.A05	35476591	35479267	EV0K0L	Dual-specificity RNA methyltransferase RlmN 1 n=3 Tax=Myxococcus RepID=RLMN1_MYXXD	Ben‐Tov et al., 2018	https://doi.org/10.1111/tpj.13871
	Arahy.A05	35433379	35434552	GRNJ5W	histone deacetylase	P Yang et al., 2015 and Yongtao Han et al., 2023	10.1111/plb.12268	DOI: 10.3389/fpls.2023.1124899
						Deekshitha Bomireddy et al., 2022	https://doi.org/10.3390/agronomy12020404																			46. Atwell, S.; Huang, Y.S.; Vilhjalmsson, B.; Willems, G.; Horton, M.; Li, Y.; Meng, D.; Platt, A.; Tarone, A.; Hu, T.T.; et al. Genome-wide association study of 107 phenotypes in Arabidopsis thaliana inbred lines. Nature 2010, 465, 627–631. [CrossRef] 47. Nonogaki, H. Seed dormancy and germination—Emerging mechanisms and new hypotheses. Front. Plant Sci. 2014, 5, 233. [CrossRef]
						Xiaochao Chen et al., 2023	https://doi.org/10.1038/s41467-023-37805-1
						Yongtao Han et al., 2023	https://doi.org/10.3389/fpls.2023.1124899
	Arahy.A05	35392002	35394652	L9U5I9	Amino acid permease family protein
	Arahy.A05	35388091	35392012	RQ9967	unknown protein
	Arahy.A05	35480264	35484925	TT8B4F	Y-family DNA polymerase H
	Arahy.A05	35506355	35509649	U78PA8	adenylyl-sulfate kinase 3-like isoform X3
	Arahy.A05	35510196	35517791	WVEK9H	myosin heavy chain-related
S5_14439200	Arahy.A05	14437972	14438807	HLX2RH	zinc finger MYM-type protein 1-like
S13_19734986	Arahy.A13	19727078	19727895	1EZ6RQ	50S ribosomal protein L14	Ramos et al., 2020 and El-Maarouf-Bouteau et al., 2013	https://doi.org/10.3389/fpls.2020.582353
	Arahy.A13	19785794	19792516	8YG9UQ	receptor-like serine/threonine kinase 2	Feng et al., 2014	https://doi.org/10.1007/s11105-014-0718-0
	Arahy.A13	19729151	19729808	I6CLRS	structural constituent of ribosome	Ramos et al., 2020 and El-Maarouf-Bouteau et al., 2013	https://doi.org/10.3389/fpls.2020.582353
	Arahy.A13	19657383	19660168	NVRL0R	putative nuclease HARBI1-like
	Arahy.A13	19732271	19734361	TNK1GG	cationic amino acid transporter 5
	Arahy.A13	19730326	19731075	YHR3P6	50S ribosomal protein L2, chloroplastic n=36 Tax=Pooideae RepID=M7ZT49_TRIUA	Ramos et al., 2020 and El-Maarouf-Bouteau et al., 2013	https://doi.org/10.3389/fpls.2020.582353

### Sheet: S6
Table S6: candidate genes identified from the genomic regions associated with fresh seed dormancy using GWAS models form pooled seasons
	SNP	Chromosome	start	end	Gene ID	Description	Authors	DOI
Pooled rainy	S5_14439200	Arahy.A05	14437972	14438807	HLX2RH	zinc finger MYM-type protein 1 like	Han et al., 2022	https://doi.org/10.3389/fpls.2022.877011
	S5_95779759	Arahy.A05	95858032	95867745	8B3CAL	ATP-binding ABC transporter	Fedi et al., 2017	https://doi.org/10.1104/pp.16.01556
		Arahy.A05	95727942	95733021	GKKZ7Q	serpin-ZX-like protein	Thomas H. Roberts et al., 2003	https://doi.org/10.1093/jxb/erg248
		Arahy.A05	95686406	95696105	IN8D84	DNA (cytosine-5-)-methyltransferase family protein	Drosou Victoria et al., 2018	https://doi.org/10.1007/s10725-017-0323-y
		Arahy.A05	95877591	95878251	NT5R3P	Ribosomal protein S4	Rocío Soledad Ramos et al., 2020	doi.org/10.3389/fpls.2020.582353
	S8_17840995	Arahy.A08	17812239	17815974	0Z5I97	BSD domain-containing protein	Naichong Chen et al., 2020	10.1111/nph.16559
		Arahy.A08	17837031	17842145	N7SB2Q	serine carboxypeptidase-like 19	Zhiyong Li et al., 2016	10.1371/journal.pone.0159737
		Arahy.A08	17842330	17857820	NRZN5K	calcium-transporting ATPase	Gosti et al., 1999 & Nemati et al., 2022	https://doi.org/10.1105/tpc.11.10.1897
	S13_18020146	Arahy.A13	17930116	17932298	2PHP7C	APO RNA-binding protein	Xiaofei Xue et al., 2021	https://doi.org/10.1186/s12870-021-02966-y
		Arahy.A13	17932357	17932954	AB69EK	APO RNA-binding protein	Xiaofei Xue et al., 2021	https://doi.org/10.1186/s12870-021-02966-y
		Arahy.A13	18037193	18040066	TA4VKK	RING-box 1	Henk W. M. Hilhorst et al., 2010; Han et al., 2022	https://doi.org/10.1007/978-3-642-12422-8_4; https://doi.org/10.3389/fpls.2022.877011
		Arahy.A13	17934161	17944438	VK2HD8	homeobox-leucine zipper protein ANTHOCYANINLESS 2-like isoform X1	Ariel et al. 2007	https://doi.org/10.1105/tpc.7.11.1773
	S20_ 126576288	Arahy.A20	126511567	126514386	C28NU7	26S proteasome non-ATPase regulatory subunit-like protein	Krystyna Oracz et al., 2016; Fabian Borghetti et al., 2002	https://doi.org/10.3389/fpls.2016.01128; https://doi.org/10.1590/S1677-04202002000200007
Pooled post rainy	S4_30511233	Arahy.A04	30579673	30581450	14DVUV	PHD finger family protein	Naichong Chen et al., 2020	10.1111/nph.16559
		Arahy.A04	30448707	30450771	TJ6H4J	F-box and associated interaction domains-containing protein	Yu et al ., 2007	https://doi.org/10.1111/j.1745-7270.2007.00358.x
		Arahy.A04	30452329	30458176	ZACS09	ATP binding/protein serine/threonine kinase	Gosti et al., 1999	https://doi.org/10.1105/tpc.11.10.1897
	S5_35455668	Arahy.A05	35476591	35479267	EV0K0L	Dual-specificity RNA methyltransferase RlmN 1 n=3 Tax=Myxococcus RepID=RLMN1_MYXXD	Ben‐Tov et al., 2018	https://doi.org/10.1111/tpj.13871
		Arahy.A05	35433379	35434552	GRNJ5W	histone deacetylase	P Yang et al., 2015	10.1111/plb.12268
	S5_14439200	Arahy.A05	14437972	14438807	HLX2RH	zinc finger MYM-type protein 1-like	Han et al., 2022	https://doi.org/10.3389/fpls.2022.877011
	S13_19734986	Arahy.A13	19727078	19727895	1EZ6RQ	50S ribosomal protein L14	Ramos et al., 2020 and El-Maarouf-Bouteau et al., 2013	https://doi.org/10.3389/fpls.2020.582353
		Arahy.A13	19785794	19792516	8YG9UQ	receptor-like serine/threonine kinase 2	Feng et al., 2014	https://doi.org/10.1007/s11105-014-0718-0
		Arahy.A13	19729151	19729808	I6CLRS	structural constituent of ribosome	Ramos et al., 2020 and El-Maarouf-Bouteau et al., 2013	https://doi.org/10.3389/fpls.2020.582353
		Arahy.A13	19730326	19731075	YHR3P6	50S ribosomal protein L2, chloroplastic n=36 Tax=Pooideae RepID=M7ZT49_TRIUA	Ramos et al., 2020 and El-Maarouf-Bouteau et al., 2013	https://doi.org/10.3389/fpls.2020.582353

### Sheet: S7
Table S7. Validation panel of Non dormant, moderate dormant and dormant groundnut genotypes from ICRISAT (includes 16 Non dormant genotypes, 5 moderate dormant and 16 dormant lines )
Genotypes	DFG	Feature
ICG10092	1	Non dormant
ICG15309	1	Non dormant
ICG332	1	Non dormant
ICG4670	1	Non dormant
ICG5609	1	Non dormant
ICG6375	1	Non dormant
ICGV02266	1	Non dormant
ICG11144	2	Non dormant
ICG115	2	Non dormant
ICG14106	2	Non dormant
ICG13982	3	Non dormant
ICGV15415	3	Non dormant
ICGV171010	4	Non dormant
ICG13603	5	Non dormant
ICG13858	5	Non dormant
ICGV87846	7	Non dormant
ICGV00440	9	Moderate dormant
ICGV15410	10	Moderate dormant
ICGV211089	10	Moderate dormant
ICGV181065	11	Moderate dormant
ICGV86564	12	Moderate dormant
ICGV97045	15	Dormant
ICGV15402	16	Dormant
ICG15427	18	Dormant
ICGV98432	20	Dormant
ICG13723	24	Dormant
ICG13787	25	Dormant
ICG9777	30	Dormant
ICG9842	30	Dormant
ICG9905	30	Dormant
ICG9961	30	Dormant
ICG10185	30	Dormant
ICG11219	30	Dormant
ICG13099	30	Dormant
ICG14482	30	Dormant
ICG13895	30	Dormant
ICG14834	30	Dormant

### Sheet: S8
Table S8. Validation of the significantly associated markers with allele calls of the representative panel of mini-core accessions
Pooled rainy							Pooled post rainy						Post rainy 2020-21							Rainy 2021										Rainy 2022							Post rainy 2022-23			Average
rs#	S5_14439200	S5_95779759	S8_17840995	S13_18020146	S15_38301179	S20_126576288	S4_30511233	S5_14439200	S5_35455668	S13_19734986	S15_68637668	S20_126576288	S4_79354879	S4_90180304	S5_14439200	S5_25536212	S11_49332078	S11_56153560	S20_141972519	S1_84852438	S4_104262336	S5_14439200	S5_25536212	S14_27702154	S14_127271353	S18_125224726	S19_32252142	S20_126576288	S20_131946423	S3_142676829	S4_98048339	S5_9570817	S5_88008131	S13_10515312	S13_12248549	S20_126576288	S5_26459808	S15_135933419	S20_126576288
alleles	T/A	G/A	C/T	T/G	A/G	C/T	C/T	T/A	G/A	C/T	T/G	C/T	G/T	C/T	T/A	A/T	C/T	C/T	C/T	A/G	G/A	T/A	A/T	G/T	T/C	T/G	T/C	C/T	T/C	A/T	G/A	C/T	A/G	G/A	C/T	C/T	C/T	A/G	C/T
ICG15309	T	G	C	T	A	C	C	T	G	C	T	C	G	C	T	A	C	C	T	R	G	T	A	G	T	K	Y	C	T	A	G	C	A	A	C	C	C	A	C	1.25
ICG5609	T	G	C	T	A	C	C	T	G	C	T	C	G	C	T	A	C	Y	T	R	G	T	A	G	T	K	T	C	T	A	G	C	A	G	T	C	C	A	C	1.375
ICG6375	T	N	C	T	A	C	C	T	G	C	T	C	G	C	T	A	C	Y	T	N	G	T	A	G	T	T	T	C	N	A	G	C	A	G	T	C	C	A	C	1.375
ICG332	T	G	C	T	A	C	C	T	G	C	T	C	G	C	T	A	C	Y	C	A	G	T	A	T	T	T	T	C	T	A	G	C	A	A	C	C	C	A	C	1.5
ICG4670	T	N	C	T	A	C	C	T	G	C	T	C	G	C	T	A	C	N	C	A	G	T	A	T	T	T	T	C	C	A	G	C	A	A	T	C	C	A	C	1.5
ICG10092	T	G	C	T	A	C	C	T	G	C	T	C	G	C	T	A	C	Y	C	R	G	T	A	T	T	N	Y	C	T	A	G	C	A	N	C	C	C	A	C	1.5
ICG115	T	G	C	T	A	C	C	T	G	C	T	C	G	C	T	A	C	Y	C	A	G	T	A	T	T	K	T	C	C	A	G	C	A	A	C	C	N	A	C	1.625
ICG11144	T	G	C	T	A	C	C	T	G	C	T	C	G	C	T	A	C	Y	C	A	G	T	A	T	T	T	T	C	C	A	G	C	A	A	C	C	C	A	C	1.625
ICG11651	T	G	C	T	A	C	C	T	G	C	T	C	G	C	T	A	C	Y	T	R	G	T	A	G	T	K	T	C	T	A	G	C	A	G	T	C	C	A	C	1.625
ICG14106	N	N	C	T	A	C	C	N	G	C	T	C	G	C	N	A	C	Y	C	N	G	N	A	N	T	T	Y	C	C	A	G	C	A	N	C	C	C	A	C	1.75
ICG13856	T	G	C	T	A	C	C	T	G	C	T	C	G	C	T	A	C	Y	N	A	G	T	A	T	T	K	Y	C	C	A	G	N	A	A	N	C	C	N	C	1.83333
ICG397	T	G	C	T	A	C	C	T	G	C	N	C	G	C	T	A	C	Y	C	A	G	T	A	N	T	K	T	C	C	A	N	C	A	G	T	C	C	A	C	1.875
ICG9777	T	A	T	G	G	T	C	T	G	Y	G	T	T	C	T	A	C	C	C	A	A	T	A	G	T	T	T	T	N	T	N	T	G	G	C	T	C	N	T	30
ICG9842	T	A	T	G	G	T	C	T	N	Y	G	T	T	N	T	A	N	C	C	A	A	T	A	G	T	T	T	T	T	N	G	T	G	G	C	T	C	G	T	30
ICG9905	T	A	T	G	G	T	C	T	G	Y	G	T	T	C	T	N	C	C	N	A	A	T	N	G	T	K	T	T	T	T	G	T	N	G	C	T	C	G	T	30
ICG9961	T	A	T	G	G	T	T	T	G	C	G	T	T	C	T	A	C	C	C	A	A	T	A	G	T	T	N	T	T	T	G	T	G	G	C	T	N	G	T	30
ICG10185	T	A	T	G	G	T	C	T	G	C	G	T	T	C	T	A	C	C	C	A	A	T	A	G	N	T	T	T	N	N	G	T	G	G	C	T	T	G	T	30
ICG11219	T	A	T	G	G	T	C	T	G	C	G	T	T	C	T	A	C	C	C	A	A	T	A	G	T	K	T	T	T	T	G	T	G	G	C	T	T	G	T	30
ICG12000	T	A	T	G	G	T	T	T	G	C	G	T	T	C	T	A	C	C	C	A	A	T	A	G	T	K	T	T	T	T	G	T	G	G	C	T	C	G	T	30
ICG12276	A	N	T	G	N	T	C	A	A	Y	G	T	N	N	T	A	C	C	C	A	G	A	T	G	T	T	T	T	T	T	G	C	G	G	C	T	C	G	T	30
ICG13099	T	A	T	G	G	T	C	T	G	C	G	T	T	C	T	A	C	C	C	A	A	T	A	G	T	T	T	T	N	T	G	T	N	G	C	T	C	G	T	30
ICG14466	T	A	T	G	G	T	C	T	G	C	G	T	G	T	A	T	T	Y	C	A	A	T	A	G	T	T	T	T	N	T	G	T	G	G	C	T	C	N	T	30
ICG14482	A	N	T	N	G	T	C	A	A	C	G	T	T	N	T	A	N	C	C	A	G	A	T	G	C	T	T	T	N	T	G	C	G	G	C	T	C	G	T	30
ICG15190	T	A	N	G	G	T	C	A	A	C	G	T	G	T	A	T	T	Y	N	A	A	T	A	G	T	T	T	T	T	T	G	T	G	G	C	T	T	G	T	30
